# The Strand-biased Transcription of SARS-CoV-2 and Unbalanced Inhibition by Remdesivir

**DOI:** 10.1101/2020.10.15.325050

**Authors:** Yan Zhao, Jing Sun, Yunfei Li, Zhengxuan Li, Yu Xie, Ruoqing Feng, Jincun Zhao, Yuhui Hu

## Abstract

SARS-CoV-2, a positive single-stranded RNA virus, caused the COVID-19 pandemic. During the viral replication and transcription, the RNA dependent RNA polymerase (RdRp) “jumps” along the genome template, resulting in discontinuous negative-stranded transcripts. In other coronaviruses, the negative strand RNA was found functionally relevant to the activation of host innate immune responses. Although the sense-mRNA architectures of SARS-CoV-2 were reported, its negative strand was unexplored. Here, we deeply sequenced both strands of RNA and found SARS-CoV-2 transcription is strongly biased to form the sense strand. During negative strand synthesis, apart from canonical sub-genomic ORFs, numerous non-canonical fusion transcripts are formed, driven by 3-15 nt sequence homology scattered along the genome but more prone to be inhibited by SARS-CoV-2 RNA polymerase inhibitor Remdesivir. The drug also represses more of the negative than the positive strand synthesis as supported by a mathematic simulation model and experimental quantifications. Overall, this study opens new sights into SARS-CoV-2 biogenesis and may facilitate the anti-viral vaccine development and drug design.

**One Sentence Summary:** Strand-biased transcription of SARS-CoV-2.
