## Supplementary material for "The Strand-biased Transcription of SARS-CoV-2 and Unbalanced Inhibition by Remdesivir": Table S3

### Sheet: Mapping Ratio
PolyA mRNA Sequencing	Sample	#reads	#unique mapped to vero	%unique mapping	Sample	#reads	#unique mapped to virus	%unique mapping/total reads
24h-Virus	Rep1	130624208	22319026	0.1709	Rep1_unmapped	107093118	105996710	0.811463
	Rep2	132929515	22653546	0.1704	Rep2_unmapped	109057977	108065601	0.812954
	Rep3	126592249	19809613	0.1565	Rep3_unmapped	105693892	104658867	0.82674
24h-Virus+Remdersiv	Rep1	58305599	48220596	0.827	Rep1_unmapped	7809956	6962284	0.11941
	Rep2	66182461	55903705	0.8447	Rep2_unmapped	7637233	6653568	0.100534
	Rep3	62923628	52445147	0.8335	Rep3_unmapped	7998866	7158288	0.113762
Ribozero Sequencing	Sample	#reads	#unique mapped to vero	%unique mapping	Sample	#reads	#unique mapped to virus	%unique mapping/total reads
24h-Virus-Vero	Rep1	58212192	8821268	0.1515	Rep1_unmapped	49078541	37649114	0.646757
	Rep2	57011266	9195756	0.1613	Rep2_unmapped	47510715	36778721	0.645113
24h-Virus+RDV-Vero	Rep1	48516441	29601573	0.6101	Rep1_unmapped	18078010	3376449	0.0695939
	Rep2	56570542	34727962	0.6139	Rep2_unmapped	20776175	3958497	0.0699745
