## Supplementary material for "The Strand-biased Transcription of SARS-CoV-2 and Unbalanced Inhibition by Remdesivir": Table S4

### Sheet: Levene_pvalues
orfs	stat	p
S	2332.84	5.28106e-09
ORF3a	321.914	1.92765e-06
E	345.883	1.55921e-06
M	103.037	5.31807e-05
ORF6	161.47	1.45685e-05
ORF7a	1743.37	1.26245e-08
ORF8	128.256	2.83741e-05
N	851.907	1.07183e-07
