## Supplementary material for "The Strand-biased Transcription of SARS-CoV-2 and Unbalanced Inhibition by Remdesivir": Table S5

k1	k2	e1	i	alpha	gamma	X	Y	X/Y	X_N/Y_N
0.6100	0.7300	12.0700	381	16.0000	256.0000	0.0000	851287485.0168	53205467.8135	16.0000	23.1217
0.6200	0.7400	12.0700	375	16.0000	256.0000	0.0000	474535779.3338	29658486.2084	16.0000	23.0340
0.6300	0.7500	12.0700	368	16.0000	256.0000	0.0000	270359623.2124	16897476.4508	16.0000	22.9489
0.6300	0.7600	12.0700	377	16.0000	256.0000	0.0000	1054947727.9257	65934232.9954	16.0000	23.3865
0.6400	0.7500	12.0700	353	16.0000	256.0000	0.0000	40314771.4943	2519673.2184	16.0000	22.4283
0.6400	0.7600	12.0700	363	16.0000	256.0000	0.0000	157950001.0836	9871875.0677	16.0000	22.8662
0.6400	0.7700	12.0700	372	16.0000	256.0000	0.0000	596455690.7751	37278480.6734	16.0000	23.2980
0.6500	0.7600	12.0700	347	16.0000	256.0000	0.0000	24923070.4806	1557691.9050	16.0000	22.3535
0.6500	0.7700	12.0700	356	16.0000	256.0000	0.0000	94375192.5561	5898449.5348	16.0000	22.7858
0.6500	0.7800	12.0700	366	16.0000	256.0000	0.0000	344372627.2932	21523289.2058	16.0000	23.2121
0.6600	0.7700	12.0700	342	16.0000	256.0000	0.0000	15815261.7637	988453.8602	16.0000	22.2808
0.6600	0.7800	12.0700	351	16.0000	256.0000	0.0000	57776030.0212	3611001.8763	16.0000	22.7077
0.6600	0.7900	12.0700	360	16.0000	256.0000	0.0000	204210726.1425	12763170.3839	16.0000	23.1286
0.6700	0.7700	12.0700	327	16.0000	256.0000	0.0000	2770901.8658	173181.3666	16.0000	21.7816
0.6700	0.7800	12.0700	336	16.0000	256.0000	0.0000	10168516.0280	635532.2518	16.0000	22.2101
0.6700	0.7900	12.0700	345	16.0000	256.0000	0.0000	35962875.0053	2247679.6878	16.0000	22.6317
0.6700	0.8000	12.0700	354	16.0000	256.0000	0.0000	123483174.6202	7717698.4138	16.0000	23.0473
0.6800	0.7800	12.0700	322	16.0000	256.0000	0.0000	1870522.9530	116907.6846	16.0000	21.7179
0.6800	0.7900	12.0700	331	16.0000	256.0000	0.0000	6640891.8375	415055.7398	16.0000	22.1413
0.6800	0.8000	12.0700	340	16.0000	256.0000	0.0000	22853312.8066	1428332.0504	16.0000	22.5578
0.6800	0.8100	12.0700	348	16.0000	256.0000	0.0000	75784112.9335	4736507.0583	16.0000	22.9683
0.6900	0.7900	12.0700	318	16.0000	256.0000	0.0000	1287123.4802	80445.2175	16.0000	21.6559
0.6900	0.8000	12.0700	326	16.0000	256.0000	0.0000	4439572.4638	277473.2790	16.0000	22.0743
0.6900	0.8100	12.0700	335	16.0000	256.0000	0.0000	14771660.7354	923228.7960	16.0000	22.4858
0.7000	0.7900	12.0700	304	16.0000	256.0000	0.0000	261010.2798	16313.1425	16.0000	21.1740
0.7000	0.8000	12.0700	313	16.0000	256.0000	0.0000	902918.7313	56432.4207	16.0000	21.5956
0.7000	0.8100	12.0700	321	16.0000	256.0000	0.0000	3005064.4040	187816.5253	16.0000	22.0090
0.7000	0.8200	12.0700	330	16.0000	256.0000	0.0000	9761030.7965	610064.4248	16.0000	22.4157
0.7100	0.8000	12.0700	300	16.0000	256.0000	0.0000	191229.0591	11951.8162	16.0000	21.1200
0.7100	0.8100	12.0700	309	16.0000	256.0000	0.0000	638591.9560	39911.9972	16.0000	21.5367
0.7100	0.8200	12.0700	317	16.0000	256.0000	0.0000	2074502.3489	129656.3968	16.0000	21.9454
0.7100	0.8300	12.0700	325	16.0000	256.0000	0.0000	6520171.0675	407510.6917	16.0000	22.3474
0.7200	0.8100	12.0700	296	16.0000	256.0000	0.0000	141014.4476	8813.4030	16.0000	21.0672
0.7200	0.8200	12.0700	304	16.0000	256.0000	0.0000	459228.3676	28701.7730	16.0000	21.4793
0.7200	0.8300	12.0700	312	16.0000	256.0000	0.0000	1446320.0570	90395.0036	16.0000	21.8835
0.7300	0.8100	12.0700	284	16.0000	256.0000	0.0000	32363.4604	2022.7163	16.0000	20.5988
0.7300	0.8200	12.0700	292	16.0000	256.0000	0.0000	105554.2611	6597.1413	16.0000	21.0158
0.7300	0.8300	12.0700	300	16.0000	256.0000	0.0000	332555.5713	20784.7232	16.0000	21.4234
0.7300	0.8400	12.0700	308	16.0000	256.0000	0.0000	1024554.0809	64034.6301	16.0000	21.8230
0.7400	0.8200	12.0700	280	16.0000	256.0000	0.0000	25326.6247	1582.9140	16.0000	20.5531
0.7400	0.8300	12.0700	288	16.0000	256.0000	0.0000	79940.9456	4996.3091	16.0000	20.9656
0.7400	0.8400	12.0700	296	16.0000	256.0000	0.0000	246120.2553	15382.5160	16.0000	21.3688
0.7400	0.8500	12.0700	304	16.0000	256.0000	0.0000	735703.5350	45981.4709	16.0000	21.7641
0.7500	0.8300	12.0700	277	16.0000	256.0000	0.0000	19919.5023	1244.9689	16.0000	20.5085
0.7500	0.8400	12.0700	285	16.0000	256.0000	0.0000	61437.0856	3839.8178	16.0000	20.9167
0.7500	0.8500	12.0700	292	16.0000	256.0000	0.0000	183733.3938	11483.3371	16.0000	21.3155
0.7600	0.8400	12.0700	274	16.0000	256.0000	0.0000	15844.3492	990.2718	16.0000	20.4649
0.7600	0.8500	12.0700	281	16.0000	256.0000	0.0000	47362.3585	2960.1474	16.0000	20.8688
0.7600	0.8600	12.0700	289	16.0000	256.0000	0.0000	138579.3915	8661.2120	16.0000	21.2635
0.7700	0.8400	12.0700	263	16.0000	256.0000	0.0000	4213.4573	263.3411	16.0000	20.0112
0.7700	0.8500	12.0700	270	16.0000	256.0000	0.0000	12601.3812	787.5863	16.0000	20.4223
0.7700	0.8600	12.0700	278	16.0000	256.0000	0.0000	36820.6465	2301.2904	16.0000	20.8221
0.7700	0.8700	12.0700	285	16.0000	256.0000	0.0000	105255.5351	6578.4709	16.0000	21.2127
0.7800	0.8600	12.0700	267	16.0000	256.0000	0.0000	10178.6522	636.1658	16.0000	20.3807
0.7800	0.8700	12.0700	274	16.0000	256.0000	0.0000	29105.5406	1819.0963	16.0000	20.7765
0.7900	0.8700	12.0700	264	16.0000	256.0000	0.0000	8298.8638	518.6790	16.0000	20.3400
0.7900	0.8800	12.0700	271	16.0000	256.0000	0.0000	23118.1087	1444.8818	16.0000	20.7319
0.8000	0.8800	12.0700	261	16.0000	256.0000	0.0000	6743.6818	421.4801	16.0000	20.3002
0.8000	0.8900	12.0700	268	16.0000	256.0000	0.0000	18374.8988	1148.4312	16.0000	20.6883
0.8100	0.8900	12.0700	258	16.0000	256.0000	0.0000	5605.2767	350.3298	16.0000	20.2613
0.8200	0.9000	12.0700	255	16.0000	256.0000	0.0000	4635.3202	289.7075	16.0000	20.2233
0.8300	0.9100	12.0700	253	16.0000	256.0000	0.0000	3894.2412	243.3901	16.0000	20.1861
