## Supplementary material for "The Strand-biased Transcription of SARS-CoV-2 and Unbalanced Inhibition by Remdesivir": Table S6

### Sheet: 1
	Primer name	sequence	target gene
QPCR primer	nCoV_IP4-14059Fw	GGTAACTGGTATGATTTCG	1ab
QPCR primer	nCoV_IP4-14146Rv	CTGGTCAAGGTTAATATAGG
QPCR primer	E_Sarbeco_F1	ACAGGTACGTTAATAGTTAATAGCGT	E
QPCR primer	E_Sarbeco_R2	ATATTGCAGCAGTACGCACACA
QPCR primer	NIID_2019-nCOV_N_F2	AAATTTTGGGGACCAGGAAC	N
QPCR primer	NIID_2019-nCOV_N_R2	TGGCACCTGTGTAGGTCAAC
QPCR primer	MERCK-S-F2	GCAGGTATATGCGCTAGTTATCAG	S
QPCR primer	MERCK-S-R2	ACACTGGTAGAATTTCTGTGGTAAC
	Primer name	sequence	description
RT primer	NIID_2019-nCOV_N_R2	TGGCACCTGTGTAGGTCAAC	Reverse transcribe the plus strand RNA of the N gene
RT primer	MERCK-S-R2	ACACTGGTAGAATTTCTGTGGTAAC	Reverse transcribe the plus strand RNA of the S gene
RT primer	RT-Leader-F	CAAACCAACCAACTTTCGATCTCTTGTA	Reverse transcribe the minus strand RNA of the N AND S gene
RT primer	2019-nCoV_N3-F	GGGAGCCTTGAATACACCAAAA	Reverse transcribe the minus strand RNA of the N gene
QPCR primer	2019-nCoV_N2-F	TTACAAACATTGGCCGCAAA	target N gene
QPCR primer	2019-nCoV_N2-R	GCGCGACATTCCGAAGAA
QPCR primer	MERCK-S-F	CAGGTATATGCGCTAGTTATCAGAC	target S gene
QPCR primer	MERCK-S-R	CCAAGTGACATAGTGTAGGCAATG
	Primer name	sequence	description
RT primer	nCoV_IP4-14146Rv	CTGGTCAAGGTTAATATAGG	Reverse transcribe the plus strand RNA of the 1ab gene
RT primer	nCoV_IP2-12669Fw	ATGAGCTTAGTCCTGTTG	Reverse transcribe the minus strand RNA of the 1ab gene
QPCR primer	ORF1ab-F	CCCTGTGGGTTTTACACTTAA	target 1ab gene
QPCR primer	ORF1ab-R	ACGATTGTGCATCAGCTGA
